# Recovering mixtures of fast diffusing states from short single particle trajectories

**DOI:** 10.1101/2021.05.03.442482

**Authors:** Alec Heckert, Liza Dahal, Robert Tjian, Xavier Darzacq

**Affiliations:** Department of Molecular and Cell Biology, Li Ka Shing Center for Biomedical and Health Sciences, University of California, Berkeley, CA 94720, USA; Eikon Therapeutics, Hayward, CA 94545, USA; Howard Hughes Medical Institute, Berkeley, CA 94720, USA; Department of Molecular and Cell Biology, Li Ka Shing Center for Biomedical and Health Sciences, CIRM Center of Excellence, University of California, Berkeley, CA 94720, USA

## Abstract

Single particle tracking (SPT) directly measures the dynamics of proteins in living cells and is a powerful tool to dissect molecular mechanisms of cellular regulation. Interpretation of SPT with fast-diffusing proteins in mammalian cells, however, is complicated by technical limitations imposed by fast image acquisition. These limitations include short trajectory length due to photobleaching and shallow depth of field, high localization error due to the low photon budget imposed by short integration times, and cell-to-cell variability. To address these issues, we developed methods to infer distributions of diffusion coefficients from SPT data with short trajectories, variable localization accuracy, and absence of prior knowledge about the number of underlying states. We discuss advantages and disadvantages of these approaches relative to other frameworks for SPT analysis.

**Significance statement:** Single particle tracking (SPT) uses fluorescent probes to track the motions of individual molecules inside living cells, providing biologists with a close view of the cell’s inner machinery at work. Commonly used SPT imaging approaches, however, result in fragmentation of trajectories into small pieces as the probes move through the microscope’s plane of focus. This makes it challenging to extract usable biological information. This paper describes a method to reconstruct an SPT target’s dynamic profile from these trajectory fragments. The method builds on previous approaches to provide information about challenging SPT targets without discrete dynamic states while accounting for some known biases, enabling observation of previously hidden features in mammalian SPT experiments.
