## Supplementary material for "Recovering mixtures of fast diffusing states from short single particle trajectories": Guides.csv

Target	Identifier	Target	Spacer	sgRNA	Delivery method	Corresponding plasmid (if relevant)
Human RARA C-terminus	psgAH046	Human RARA C-terminus	CATGTGGCGTGGGCGGTCAC	CAUGUGGCGUGGGCGGUCAC ccgugaccgcccacgccacaguuuuagagcuagaaauagcaaguuaaaauaaggcuaguccguuaucaacuugaaaaaguggcaccgagucggugc	Expression from nucleofected plasmid	pU6_sgRNA_CBh_Cas9_PGK_Venus_anti-RARA-C_terminus_1
Human RARA C-terminus	psgAH047	Human RARA C-terminus	CCGTGACCGCCCACGCCACA	CCGUGACCGCCCACGCCACA ccgugaccgcccacgccacaguuuuagagcuagaaauagcaaguuaaaauaaggcuaguccguuaucaacuugaaaaaguggcaccgagucggugc	Expression from nucleofected plasmid	pU6_sgRNA_CBh_Cas9_PGK_Venus_anti-RARA-C_terminus_2
Human NPM1 C-terminus	sgAH017	Human NPM1 C-terminus	TCCAGGCTATTCAAGATCTC	UCCAGGCUAUUCAAGAUCUC guuuuagagcuagaaauagcaaguuaaaauaaggcuaguccguuaucaacuugaaaaaguggcaccgagucggugcuuuuuu	sgRNP nucleofection
Human NPM1 C-terminus	sgAH018	Human NPM1 C-terminus	GCCAGAGATCTTGAATAGCC	GCCAGAGAUCUUGAAUAGCC guuuuagagcuagaaauagcaaguuaaaauaaggcuaguccguuaucaacuugaaaaaguggcaccgagucggugcuuuuuu	sgRNP nucleofection
