## Supplementary material for "Recovering mixtures of fast diffusing states from short single particle trajectories": Primers.csv

Identifier	Sequence	Purpose	Relevant plasmids
prAH493	gcgctggactgatcaacggc CGAGCTGATCCAAAAAAGAAGAG	Produce PCR fragment for Gibson assembly of 3xNLS[SV40] into PB PGKp-PuroR EF1a 3xFLAG-HaloTag-MCS	PB PGKp-PuroR EF1a 3xFLAG-HaloTag-GDGAGLIN-3xNLS
prAH494	TTGTCGACccaGCGGCCGCG TTCAGGTTCAGGGGGAGG	Produce PCR fragment for Gibson assembly of 3xNLS[SV40] into PB PGKp-PuroR EF1a 3xFLAG-HaloTag-MCS	PB PGKp-PuroR EF1a 3xFLAG-HaloTag-GDGAGLIN-3xNLS
prAH495	AGCT GTGACCGGCGCCTACTCTAG GCCACCATG GCCAGCAACAGCAGCTCC	Produce PCR fragment for Gibson assembly of the RARA coding sequence into XbaI and NotI-H-digested PB PGKp-PuroR EF1a MCS-GDGAGLIN-HaloTag-3xFLAG	PB PGKp-PuroR EF1a RARA-HaloTag-GDGAGLIN-3xFLAG
prAH496	ccagcgccatctccgcttGC CGGGGAGTGGGTGGCCG	Produce PCR fragment for Gibson assembly of the RARA coding sequence into XbaI and NotI-H-digested PB PGKp-PuroR EF1a MCS-GDGAGLIN-HaloTag-3xFLAG	PB PGKp-PuroR EF1a RARA-HaloTag-GDGAGLIN-3xFLAG
prAH675	GCTTCTGAGGCGGAACGCGAT ATGTACGGGCCAGATATACG	Produce PCR fragment for Gibson assembly of the L30 promoter into AsiSI and XbaI-digested PB PGKp-PuroR EF1a MCS-GDGAGLIN-HaloTag-3xFLAG to produce PB PGKp-PuroR L30p MCS-GDGAGLIN-HaloTag-3xFLAG	PB PGKp-PuroR L30p MCS-GDGAGLIN-HaloTag-3xFLAG
prAH676	CGAGccGGTACCGCTAGCTCTAGA GAGGAATTCGCTAGCTCTAG	Produce PCR fragment for Gibson assembly of the L30 promoter into AsiSI and XbaI-digested PB PGKp-PuroR EF1a MCS-GDGAGLIN-HaloTag-3xFLAG to produce PB PGKp-PuroR L30p MCS-GDGAGLIN-HaloTag-3xFLAG	PB PGKp-PuroR L30p MCS-GDGAGLIN-HaloTag-3xFLAG
prAH596	AAGCTTGGTACCGAGCTCGGATC GCCACCATGGCCAGCAACAG	Produce PCR fragments for Gibson assembly of RARA[∆DBD] and RARA[∆LBD] into XbaI and BamHI-HF-digested PB PGKp-PuroR L30p MCS-GDGAGLIN-HaloTag-3xFLAG	PB PGKp-PuroR L30p RARA[∆DBD]-GDGAGLIN-HaloTag-3xFLAG; PB PGKp-PuroR L30p RARA[∆LBD]-GDGAGLIN-HaloTag-3xFLAG
prAH597	gatcagtccagcgccatctccgcttGC	Produce PCR fragments for Gibson assembly of RARA[∆DBD] and RARA[∆LBD] into XbaI and BamHI-HF-digested PB PGKp-PuroR L30p MCS-GDGAGLIN-HaloTag-3xFLAG	PB PGKp-PuroR L30p RARA[∆DBD]-GDGAGLIN-HaloTag-3xFLAG; PB PGKp-PuroR L30p RARA[∆LBD]-GDGAGLIN-HaloTag-3xFLAG
prAH704	CCTTGGACATGCCCACTTCAAA AGGCTTGTAGATGCGGGGTAG	Produce PCR fragments for Gibson assembly of RARA[∆DBD] into XbaI and BamHI-HF-digested PB PGKp-PuroR L30p MCS-GDGAGLIN-HaloTag-3xFLAG to produce PB PGKp-PuroR L30p RARA[∆DBD]-GDGAGLIN-HaloTag-3xFLAG	PB PGKp-PuroR L30p RARA[∆DBD]-GDGAGLIN-HaloTag-3xFLAG
prAH705	CTACCCCGCATCTACAAGCCT TTTGAAGTGGGCATGTCCAAGG	Produce PCR fragments for Gibson assembly of RARA[∆DBD] into XbaI and BamHI-HF-digested PB PGKp-PuroR L30p MCS-GDGAGLIN-HaloTag-3xFLAG	PB PGKp-PuroR L30p RARA[∆DBD]-GDGAGLIN-HaloTag-3xFLAG
prAH706	GTCCAGGCCCTCTGAGTTCTC CTCCGGCGTCAGCGTGTAG	Produce PCR fragments for Gibson assembly of RARA[∆LBD] into XbaI and BamHI-HF-digested PB PGKp-PuroR L30p MCS-GDGAGLIN-HaloTag-3xFLAG	PB PGKp-PuroR L30p RARA[∆LBD]-GDGAGLIN-HaloTag-3xFLAG
prAH707	GCTACACGCTGACGCCGGAG GAGAACTCAGAGGGCCTGGAC	Produce PCR fragments for Gibson assembly of RARA[∆LBD] into XbaI and BamHI-HF-digested PB PGKp-PuroR L30p MCS-GDGAGLIN-HaloTag-3xFLAG	PB PGKp-PuroR L30p RARA[∆LBD]-GDGAGLIN-HaloTag-3xFLAG
prAH1111	GCTAGCGAATTCCTCTCTAG GCCACCATGGCC TGCTTTGTCTGTCAGGACAAGTC	Produce PCR fragment for Gibson assembly of RARA[∆NTD] and RARA[∆NTD ∆CTD] into XbaI and BamHI-HF-digested PB PGKp-PuroR L30p MCS-GDGAGLIN-HaloTag-3xFLAG	PB PGKp-PuroR L30p RARA[∆NTD]-GDGAGLIN-HaloTag-3xFLAG; PB PGKp-PuroR L30p RARA[∆NTD ∆CTD]-GDGAGLIN-HaloTag-3xFLAG
prAH1112	catctccgcttGCGGCCGCGGATC C CGGGGAGTGGGTGGCCGG	Produce PCR fragment for Gibson assembly of RARA[∆NTD] and RARA[C88G] into XbaI and BamHI-HF-digested PB PGKp-PuroR L30p MCS-GDGAGLIN-HaloTag-3xFLAG	PB PGKp-PuroR L30p RARA[∆NTD]-GDGAGLIN-HaloTag-3xFLAG; PB PGKp-PuroR L30p RARA[C88G]-GDGAGLIN-HaloTag-3xFLAG
prAH1113	GCTAGCGAATTCCTCTCTAG GCCACCATGGCCAGCAACAGC	Produce PCR fragment for Gibson assembly of RARA[C88G] and RARA[∆CTD] into XbaI and BamHI-HF-digested PB PGKp-PuroR L30p MCS-GDGAGLIN-HaloTag-3xFLAG	PB PGKp-PuroR L30p RARA[∆CTD]-GDGAGLIN-HaloTag-3xFLAG; PB PGKp-PuroR L30p RARA[C88G]-GDGAGLIN-HaloTag-3xFLAG
prAH1114	catctccgcttGCGGCCGCGGATC C TGAGTTCTCCAACATTTCCTGG	Produce PCR fragment for Gibson assembly of RARA[∆CTD] and RARA[∆NTD ∆CTD] into XbaI and BamHI-HF-digested PB PGKp-PuroR L30p MCS-GDGAGLIN-HaloTag-3xFLAG	PB PGKp-PuroR L30p RARA[∆CTD]-GDGAGLIN-HaloTag-3xFLAG; PB PGKp-PuroR L30p RARA[∆NTD ∆CTD]-GDGAGLIN-HaloTag-3xFLAG
prAH1069	CTGACAGACAAAGCCAGGCTTGTAGATGCGGGGTAG	Produce PCR fragment for Gibson assembly of RARA[C88G] into XbaI and BamHI-HF-digested PB PGKp-PuroR L30p MCS-GDGAGLIN-HaloTag-3xFLAG	PB PGKp-PuroR L30p RARA[C88G]-GDGAGLIN-HaloTag-3xFLAG
prAH1070	CCCGCATCTACAAGCCTGGCTTTGTCTGTCAGGACAAG	Produce PCR fragment for Gibson assembly of RARA[C88G] into XbaI and BamHI-HF-digested PB PGKp-PuroR L30p MCS-GDGAGLIN-HaloTag-3xFLAG	PB PGKp-PuroR L30p RARA[C88G]-GDGAGLIN-HaloTag-3xFLAG
prAH331	TGT TGG TGA GTG AGC TCT G	Sanger sequencing for vectors descended from PB PGKp-PuroR L30p MCS-GDGAGLIN-HaloTag-3xFLAG; anneals to L30 promoter
prAH439	ACCGTGCAGGAACAGCAC	Sanger sequencing for vectors descended from PB PGKp-PuroR L30p MCS-GDGAGLIN-HaloTag-3xFLAG; anneals to 5’ end of HaloTag CDS
prAH1100	CTCTGGGACAAGTTCAGTGAACTC	Sanger sequencing for RARA point mutations and domain deletions; anneals within the RARA ligand-binding domain CDS
prAH599	CGTTGTAAAACGACGGCCAGT ACACCTGTCCCCATCTGTGTC	Produce PCR fragments for Gibson assembly of pUC57_homRep_RARA-HaloTag; left homology arm forward	pUC57_homRep_RARA-HaloTag
prAH600	atcagtccagcgccatctcc CGGGGAGTGGGTGGCCG	Produce PCR fragments for Gibson assembly of pUC57_homRep_RARA-HaloTag; left homology arm reverse	pUC57_homRep_RARA-HaloTag
prAH601	GCCCGGCCACCCACTCCCCG ggagatggcgctggactgat	Produce PCR fragments for Gibson assembly of pUC57_homRep_RARA-HaloTag; GDGAGLIN-HaloTag-3xFLAG fragment forward	pUC57_homRep_RARA-HaloTag
prAH602	CTGTGTCCATGTGGCGTGGG TTACTTGTCATCGTCATCCTTGTAATC	Produce PCR fragments for Gibson assembly of pUC57_homRep_RARA-HaloTag; GDGAGLIN-HaloTag-3xFLAG fragment reverse	pUC57_homRep_RARA-HaloTag
prAH603	CAAGGATGACGATGACAAGTAA CCCACGCCACATGGACACA	Produce PCR fragments for Gibson assembly of pUC57_homRep_RARA-HaloTag; right homology arm forward	pUC57_homRep_RARA-HaloTag
prAH604	CTATGACCATGATTACGCCA CAGGCAGAGGGAGAAAGGG	Produce PCR fragments for Gibson assembly of pUC57_homRep_RARA-HaloTag; right homology arm reverse	pUC57_homRep_RARA-HaloTag
prAH581	CACCG CATGTGGCGTGGGCGGTCAC	Generate pU6_sgRNA_CBh_Cas9_PGK_Venus_anti-RARA-C_terminus_1 by Golden Gate cloning	pU6_sgRNA_CBh_Cas9_PGK_Venus_anti-RARA-C_terminus_1
prAH609	AAAC GTGACCGCCCACGCCACATG C	Generate pU6_sgRNA_CBh_Cas9_PGK_Venus_anti-RARA-C_terminus_1 by Golden Gate cloning	pU6_sgRNA_CBh_Cas9_PGK_Venus_anti-RARA-C_terminus_1
prAH583	CACCG CCGTGACCGCCCACGCCACA	Generate pU6_sgRNA_CBh_Cas9_PGK_Venus_anti-RARA-C_terminus_2 by Golden Gate cloning	pU6_sgRNA_CBh_Cas9_PGK_Venus_anti-RARA-C_terminus_2
prAH610	AAAC TGTGGCGTGGGCGGTCACGG C	Generate pU6_sgRNA_CBh_Cas9_PGK_Venus_anti-RARA-C_terminus_2 by Golden Gate cloning	pU6_sgRNA_CBh_Cas9_PGK_Venus_anti-RARA-C_terminus_2
prAH2000	AGTAATAATACGACTCACTATAG	Generate T7-driven templates for sgRNA generation
prAH2001	AAA AAA GCA CCG ACT CGG TGC CAC TTT TTC AAG TTG ATA ACG GAC TAG CCT TAT TTT AAC TTG CTA TTT CTA GCT CTA AAA C	Generate T7-driven templates for sgRNA generation	ultramer
prAH867	TAGATGTTGAACTATGCAAAGAGACATTTAATTTATTGATGTCTATGAAGTGTTGTGGTTCCTTAACCACATTTCtttttttttttttCCAGGCTATTCAA GAC TTA TGG CAA TGG AGA AAG TCT CTT ggagatggcgctggactgatc	Generate dsDNA homology repair donor for GDGAGLIN-HaloTag-3xFLAG knock-in at human NPM1 C-terminus; ultramer forward	ultramer
prAH868	GACAACATTTATCAAACACGGTAGGGAAAGTTCTCACTCTGCATTATAAAAAGGACAGCCAGATATCAACTGTTACAGAAATGAAATAAGACGGAAAATTTTTTAACAAATTGTTTAAACTATTTTCTTA CTTGTCATCGTCATCCTTGTAATCG	Generate dsDNA homology repair donor for GDGAGLIN-HaloTag-3xFLAG knock-in at human NPM1 C-terminus; ultramer reverse	ultramer
prAH869	TAGATGTTGAACTATGCAAAGAGACAT	Generate dsDNA homology repair donor for GDGAGLIN-HaloTag-3xFLAG knock-in at human NPM1 C-terminus; outer PCR forward
prAH870	GACAACATTTATCAAACACGGTAGG	Generate dsDNA homology repair donor for GDGAGLIN-HaloTag-3xFLAG knock-in at human NPM1 C-terminus; outer PCR reverse
prAH2000	AGTAATAATACGACTCACTATAG	Generate T7-driven templates for sgRNA generation
prAH2001	AAA AAA GCA CCG ACT CGG TGC CAC TTT TTC AAG TTG ATA ACG GAC TAG CCT TAT TTT AAC TTG CTA TTT CTA GCT CTA AAA C	Generate T7-driven templates for sgRNA generation
prAH979	TAATACGACTCACTATAG tCCAGGCTATTCAAGATCTC GTTTTAGAGCTAGAAATAGC	Generate T7-driven template for sgRNA against human NPM1 3’ CDS for GDGAGLIN-HaloTag knock-in; corresponds to sgAH017 (see Guides.csv)
prAH980	TAATACGACTCACTATAG GCCAGAGATCTTGAATAGCC GTTTTAGAGCTAGAAATAGC	Generate T7-driven template for sgRNA against human NPM1 3’ CDS for GDGAGLIN-HaloTag knock-in; corresponds to sgAH018 (see Guides.csv)
prAH761	CGCTAAAGGTCTACGTGCGGA	Genotyping RARA-GDGAGLIN-HaloTag-3xFLAG knock-in; PCR1 (980 bp on WT allele; 1982 bp on correct edited allele)
prAH586	GGGGTCACATGGTCGGTAGAAA	Genotyping RARA-GDGAGLIN-HaloTag-3xFLAG knock-in; PCR1 (980 bp on WT allele; 1982 bp on correct edited allele)
prAH762	ATGGGGGTCGAATGGAAAGCC	Genotyping RARA-GDGAGLIN-HaloTag-3xFLAG knock-in; PCR2 with prAH761 (970 bp on correct edited allele; no expected amplification on WT allele)
prAH763	GCAAGAAGACAACCCGGACCTGAT	Genotyping RARA-GDGAGLIN-HaloTag-3xFLAG knock-in; PCR3 (996 bp on correct edited allele; no expected amplification on WT allele)
prAH764	GTCCTTTCAGGGCTGCCCCACA	Genotyping RARA-GDGAGLIN-HaloTag-3xFLAG knock-in; PCR3 (996 bp on correct edited allele; no expected amplification on WT allele)
prAH1092	CCAACTCTAAAGCTGATCTCGGG	Genotyping NPM1-GDGAGLIN-HaloTag-3xFLAG knock-in cell line; PCR1 and PCR3
prAH1093	GGAGGGCAGGGACATTCTCATAG	Genotyping NPM1-GDGAGLIN-HaloTag-3xFLAG knock-in cell line; PCR1 and PCR2
prAH373	CCAAAAGCCTGCCTAACTGC	Genotyping NPM1-GDGAGLIN-HaloTag-3xFLAG knock-in cell line; PCR2
prAH377	GGGGTCGAATGGAAAGCCA	Genotyping NPM1-GDGAGLIN-HaloTag-3xFLAG knock-in cell line; PCR3
